# Generation of a T cell receptor, cytokine and cell repertoire synovial fluid atlas to define commonalities and dissimilarities between arthritic diseases through systems immunology approaches

**DOI:** 10.1101/2025.01.10.632345

**Authors:** My K. Ha, Vincent Van Deuren, Carlos Alberto de Carvalho Fraga, An Hotterbeekx, Joke Dehoorne, Thomas Renson, Elke Geens, Nicolaas Aerts, Christiaan Heusdens, Maria Kuznetsova, Margot Van Mechelen, Michaël Vanden Bulcke, Ilse Hoffman, Ruth Wittoek, Eva De Wachter, Aurelie Andrzejewski, Esther Bartholomeus, Nick de Vrij, Arvid Suls, Eva Lion, Stijn Vanhee, Wim Adriaensen, Kerry Mullan, Helder Nakaya, Samir Kumar-Singh, Kris Laukens, Rik Joos, Pieter Meysman, Benson Ogunjimi

## Abstract

Although different chronic arthritic diseases are defined by clinical factors like gender, psoriasis and auto-antibodies, the biology of inflamed joints while comparing the different diseases remains neglected. Here, after curating an inflamed joint derived T-cell receptor (TCR) database, our new TRIASSIC tool identified 66303 significantly convergent TCR clonotypes. Clustering TCR clonotypes showed that synovial fluid convergence clusters (SFCCs) characterized HLA-B27+ mediated diseases (spondyloarthritis, SpA, and enthesitis-related juvenile idiopathic arthritis, JIA-ERA), Lyme arthritis and oligoarticular JIA. Single-cell transcriptomics and bulk proteomics showed upregulated interferon type I and II and TNF-α pathways in oJIA. Adult and juvenile psoriatic arthritis, (JIA-)PsA, was characterized by upregulated HSP expression in monocytes and TXNIP in T-cells. We discovered an abundance of CCL5 expressing CD8+ T-cells in SF from HLA-B27+ JIA-ERA and SpA patients. JIA-ERA patients showed upregulation of CD74 and LGALS1 in Th1 and Th17 cells and IGHV7-4.1 in B-cells. oJIA patients shared a TRBV28 RG-motif on CXCL13 producing helper T-cells. Rheumatoid arthritis and (JIA-)PsA patients carried EBV-reactive cytotoxic CD8+ T-cells. Annexin signalling was shown to be important in the intercellular communication for all arthritis groups. Collectively, our work showed that chronic arthritis is characterized by both disease-specific and broadly shared mechanisms.
