## Supplementary Table 3 for "Generation of a T cell receptor, cytokine and cell repertoire synovial fluid atlas to define commonalities and dissimilarities between arthritic diseases through systems immunology approaches"

### Sheet: Sheet1
Patient	Group	reumatic disease description	currently clinical	medication
GZA_RHM01	RA	RF-ACCP- RA	knee left (in the past mcp/pip)	leflunomide, 4mg predni
GZA_RHM02	PsA	PsA	knee left	/
GZA_RHM03	PsA	PsA	arthritis knee left	/
RHM003	oJIA	ANA+ HLAB27? oJIA	synovitis beide knieen	mtx
RHM006	borrelia	borrelia? ANA-HLAB27- Lyme?	arthritis re knee (lyme?)	NSAID
RHM007	JIA-PsA	ANA+ JIA-PsA (father Ps)	arthritis li knee	NSAID
RHM008	PsA	PsA	arthritis knee	mtx
RHM009	PsA	PsA ANA+1/80	arthritis knee	simponi, arcoxia
RHM010	JIA-ERA	HLAB27+ ANA- (initially, now 1/1280 with DSF) oJIA	synovitis beide knieen (doch ook uraat in knieen)	salazo
RHM013	RA	RF+ACCP+ANA+	arthritis knee	MTX
RHM014	PsA	PsA	arthritis knee	/
RHM015	JIA-ERA	HLAB27+ ANA- oJIA	arthritis knee	/
RHM018	oJIA	ANA+ B27- oJIA	arthritis knee li and ankle re	nsaid
RHM020	oJIA	ANA+ B27? oJIA	arthritis both knees	nsaid
RHM021	RA	RF+ACCP+ANA-B27-	arthritis re knee	mtx, predni 10 mg
RHM022	borrelia	borrelia+ ANA-B27-	arthritis le knee	/
RHM024	borrelia	borrelia sero+/PCR- ANA-B27-	arthritis knee	/
RHM025	RA	RF+ACCP-ANA-	monoarthritis ri knee	nsaid
RHM026	oJIA	ANA+ B27- oJIA	monoarthritis ri knee	nsaid
RHM027	SpA	HLAB27+ ANA-RF- SpA	monoarthritis le knee + sig	nsaid
RHM028	JIA-PsA	HLAB27-ANA+ pJIA (likely psoriasis, father has psoriasis, but child has nothing)	monoarthritis ri knee	nsaid
RHM031	JIA-ERA	HLAB27+ (ANA +/-) oJIA	(ANA 1/2560 spindle) with arthritis since 6 weeks le knee and PIP foot	nsaid
RHM032	JIA-PsA	HLAB27-ANA+ pJIA (likely psoriasis, he has nail pitting +++)	arthritis left knee	mtx
RHM034	JIA-ERA	HLAB27+ oJIA (note that she has ANA+ and ENA+ too)	arthritis knee	nsaid
RHM035	JIA-PsA	HLAB27- ANA+ pJIA	arthritis knee	nsaid (mtx stopped 6mo earlier)
RHM038	PsA	PsA	arthritis knee (during synovectomia)	0
RHM039	oJIA	oJIA (ANA 1/80)	arthritis knee	/
RHM040	oJIA	ANA+ HLAB27? oJIA	arthritis knee	nsaid
RHM045	RA	RF-ACCP- ANA 1/320 RA	knees, ankles, MTP	MTX + medrol 2 mg
RHM052	PsA	HLAB27- PsA	arthritis knee	nsaid
RHM054	RA	ACCP+ RA	arthritis knee	olumiant, medrol (low dose)
RHM056	PsA	Ps + arthritis re knee	arthritis re knee (perhaps shoulder too)	nsaid
RHM062	borrelia	lyme arthritis	arthritis ri knee	nsaid, ab
RHM063	SpA	ANA 1/80, HLAB27- SpA (sacroilitis)	arthritis le knee	infliximab
RHM064	oJIA	ANA+ oJIA	knee	nsaid
RHM065	SpA	HLAB27+ SpA	arthritis knee right	ssz+nsaid
RHM067	RA	RF-ACCP- RA	knee right	medrol 8 mg
RHM068	SpA	HLAB27+ monoarthritis	knee right	medrol 4 mg
UZG_RHM003	oJIA	ANA+ HLAB27- oJIA	arthritis knee	/
UZG_RHM004	oJIA	ANA+ HLAB27? oJIA	arthritis knee	nsaid
UZG_RHM008	oJIA	ANA+ oJIA	arthritis both knees	nsaid + since this week MTX
UZG_RHM009	oJIA	ANA+ oJIA (+ uveitis)	arthritis knee left	/
UZG_RHM010	oJIA	ANA+ oJIA (+ uveitis)	both knees	mtx
UZG_RHM011	JIA-ERA	HLAB27+ ANA- JIA-ERA	hip ri and knee le	/
UZG_RHM012	oJIA	ANA+ oJIA	arthritis ri knee (grandfather Ps)	/
UZG_RHM014	oJIA	ANA+ oJIA (anca 1/320)	arthritis left knee and ankle	mtx
UZG_RHM016	oJIA	ANA+ oJIA	arthritis knee right	/
UZG_RHM017	oJIA	ANA+ oJIA	knee right	nsaid
UZG_RHM021	oJIA	ANA+ oJIA	knee right	IAC
UZG_RHM022	oJIA		knee right
