## Supplementary Table 4 for "Generation of a T cell receptor, cytokine and cell repertoire synovial fluid atlas to define commonalities and dissimilarities between arthritic diseases through systems immunology approaches"

### Sheet: Sheet1
Patient	Condition	BDNF	bFGF	CRPx10e9	CTACK	Eotaxin	EPO	Flt1	Fractalkine	GCSF	IFNg	IL10	IL12p40	IL12p70	IL13	IL15	IL16	IL17a	IL18	IL1ra	IL1b	IL22	IL2ra	IL4	IL5	IL6	IL8	IL9	IP10	MCP1	MCP2	MCP3	MCSF	MIP1a	MIP1b	MIP3a	Plgf	SAAx10e9	sICAM1x10e9	sVCAM1x10e9	TGFb	Tie2	TNFa	TSLP	VEGF	VEGFC	VEGFD
GZA_RHM01	RA	83.9836	58.0633	0.922579	358.019	97.1019	44.9267	351.331	2555.14	11.0499	11.6337	2.46937	34.3292	1.9716	49.3048	11.3967	180.317	0.320612	146.889	471.473	0.057239	1.31245	706.957	0.017682	0.151197	521.776	177.193	0.0463015	4325.19	1116.19	49.1454	2.43627	2.1473	39.8203	27.5121	113.378	1207.27	0.189539	0.106592	0.530122	44631.1	1092.07	0.329221	3.00776	3347.69	2824.33	747.137
GZA_RHM02	PsA	153.507	39.6215	12.1626	453.492	147.775	82.1836	687.136	6881.54	10.8103	62.7333	4.65754	457.028	4.35306	190.342	11.081	1824.8	55.0368	228.498	2621.01	2.76857	2.48878	1457.26	0.017682	0.914479	3578.34	301.567	0.921933	26487.3	315.096	123.457	34.8716	3.62659	59.2939	126.109	254.992	4678.93	1.13545	0.276312	0.906603	30946.8	979.866	5.11738	21.3503	1690.59	5443.21	864.948
GZA_RHM03	PsA	125.096	39.4387	8.05811	419.741	180.955	144.755	2414.48	5968.09	17.7148	225.012	11.7415	1154.18	3.42499	234.229	7.87452	1795.04	30.1359	452.181	5892	15.0243	1.58135	1928.33	0.230399	13.2867	6292.89	3473.16	0.675385	85047.8	680.007	64.7149	90.5489	9.39318	438.684	345.821	590.399	1991.61	0.381851	0.188142	0.637169	48255.3	402.443	1.80115	5.9238	5081.62	3284.05	819.139
RHM003	oJIA	219.049	33.9625	0.198178	315.301	200.615	79.1587	2573.99	7778.18	28.2647	202.935	30.0083	576.395	5.30489	193.636	15.3704	3461.36	9.00389	242.797	40420.4	19.5361	2.95105	2936	0.167017	2.78407	5826.38	897.36	1.41751	337443	1802.8	387.156	666.924	30.2131	669.855	831.342	460.502	2281.04	0.344038	0.414841	1.98649	25387.6	4013.84	21.608	<0.27	990.394	3065.11	929.596
RHM006	borrelia	151.314	67.5704	0.0262519	227.753	161.288	55.8017	1977.88	7516.82	8.61349	94.7252	11.7655	991.298	4.79566	233.563	18.839	474.124	0.320612	300.355	1057.32	2.64634	1.89111	1533.5	0.0875319	5.78163	154.506	867.289	0.536443	33672.6	510.564	116.828	8.50151	5.26287	147.792	77.7182	419.355	1665.81	0.125856	0.30044	1.64723	29145.2	223.734	6.47534	9.42249	772.222	1145.54	409.994
RHM007	JIA-PsA	323.357	24.9911	4.10782	288.655	247.314	88.0894	1824.24	10046.1	1.5084	176.454	17.8458	2559.8	9.85726	237.593	18.8688	2890.2	45.5958	276.984	6315.14	18.8064	<0.09	2916.67	0.206084	6.72351	3029.8	3280.73	0.272697	76021.2	1080.31	139.237	231.449	26.6133	269.623	126.699	256.234	3544.67	2.05743	0.542082	1.70102	26864.5	5532.61	5.25981	17.4452	1457.37	5593.61	978.246
RHM008	PsA	123.159	54.8535	0.222326	308.953	139.619	48.8468	266.86	5275.56	8.3643	64.9667	1.8769	950.804	3.16023	169.002	6.54219	495.336	7.95282	203.789	419.495	2.573	0.710662	1679.87	0.017682	0.0648294	217.293	36.874	0.273251	14566.7	287.432	53.5264	0.613201	5.37351	52.4077	30.9862	76.5433	1150.22	1.66e-05	0.0940204	0.567852	41871.9	78.1746	1.37687	0.520117	1096.14	3754.61	408.352
RHM009	PsA	248.099	3.45808	4.82926	324.313	210.8	114.502	596.644	7117.83	14.3169	463.785	11.2621	1010.99	9.14881	243.044	16.1442	3193.06	243.802	248.294	4029.17	1.3963	7.82852	2548.5	0.308169	14.3858	12509.1	118.603	2.78363	99564.6	441.047	208.339	86.3829	7.56588	105.853	41.1903	514.823	3170.96	3.39593	0.391861	1.34917	24353.9	4117.31	8.54335	7.31969	2393.9	6022.83	1508.02
RHM010	JIA-ERA	54.4821	0.342313	0.0182137	175.847	60.1848	51.9203	70.4371	1431.29	<1.37	2.27382	<0.20	244.496	2.76969	61.931	10.3215	248.703	<2.04	91.0576	323.333	0.921885	<0.09	1372.62	<0.06	1.81283	314.879	415.81	0.598266	2000.72	614.807	32.3358	26.6714	6.79942	<5.96	20.5646	31.3697	399.956	0.0258085	0.190384	0.924616	25256.1	1451.12	<0.40	<0.27	701.835	2555.2	289.456
RHM010	JIA-ERA	65.3991	30.6266	0.00711058	179.354	84.1142	43.8367	188.108	2215.72	0.753236	27.3283	0.626402	173.213	0.442322	57.3917	6.94035	56.9051	0.320612	82.4214	214.789	0.446918	0.0610856	815.923	0.017682	0.151197	217.933	316.321	0.226658	1487.34	514.98	28.8699	3.47129	4.40423	10.4073	18.9293	55.3331	385.224	0.0173981	0.121968	0.643543	43470	402.443	0.329221	0.900823	627.195	1925.83	260.109
RHM011	undifferentiated	89.1717	35.6378	2.83499	821.846	103.778	70.9617	201.443	3915.36	14.3281	30.6869	0.649887	350.159	1.44526	123.28	15.8813	430.42	6.19868	138.637	289.973	0.057239	3.43433	992.111	0.0875319	0.151197	474.699	95.3809	1.87379	4312.58	379.326	39.8255	4.09814	3.76562	42.355	32.2417	74.4033	1344.13	0.288112	0.185342	0.967421	34107.6	620.485	0.329221	3.65165	1077.43	2812.56	550.857
RHM013	RA	74.9708	42.179	14.8939	359.578	47.2539	97.031	2672.88	1802.12	0.753236	11.2594	1.56934	159.756	1.05163	44.033	15.2338	3266.91	6.06355	369.473	33754.2	13.8741	4.31612	700.331	0.102633	10.4452	2345.77	1205.96	1.52119	1221.96	528.338	31.064	34.8716	7.66257	26.8019	36.3648	467.125	245.275	5.95546	0.172628	1.98795	42353.8	78.1746	0.94838	29.1148	501.324	3798.72	1118.31
RHM014	PsA	<8.76	0.845049	2.27366	221.738	97.6975	71.3369	80.4551	1815.35	24.9917	<3.52	0.547141	176.366	1.32945	24.6527	9.28082	952.52	38.5798	185.807	649.405	<0.19	13.459	2355.14	0.015723	0.988195	1791.95	55.9608	2.06343	595.985	516.832	34.327	13.7408	2.60958	37.7582	145.139	29.7296	413.693	0.135845	0.220311	0.790355	26143.1	1231.57	<0.40	0.571291	1444.36	1888.62	579.783
RHM015	JIA-ERA	79.2047	0.56596	0.368498	227.243	44.1479	80.6814	330.425	2131.74	3.4915	28.8483	1.56342	219.415	2.29407	77.6124	16.1012	863.391	2.81871	164.566	1042.56	0.881903	1.65964	2600.7	<0.06	4.99338	182.183	288.019	1.19376	3540.22	289.524	51.3147	41.1738	8.78282	47.1218	29.7637	110.155	1424.22	0.156453	0.194721	1.51087	26077.5	2142.99	0.825874	0.437729	939.288	3220.93	451.224
RHM016	CTLA4/LRBA	119.239	45.1414	0.181122	204.464	162.221	31.5904	356.653	5777.94	8.86157	52.6796	2.54054	1284.12	1.53287	162.483	12.146	206.577	3.21705	274.172	577.408	0.520196	1.91174	2157.93	0.290279	2.51084	392.494	96.6656	0.459151	26754.9	335.272	86.3973	1.4941	6.09186	52.8307	67.0731	142.837	1487.85	0.115674	0.229205	1.2239	12.3066	1285.21	1.37687	0.251782	1240.59	1713.2	623.325
RHM018	oJIA	196.6	63.7009	1.01753	315.652	186.881	62.0905	17352.8	5777.94	27.7716	278.01	7.97803	1123.54	5.41593	237.103	10.8243	1280.92	8.4917	531.362	22519.3	10.2037	2.09737	2099.95	0.017682	3.64831	4959.29	1152.12	0.906538	243039	1179.4	186.458	69.5297	12.1582	901.903	455.17	1483.2	1412.52	1.21154	0.454214	1.50595	31117.7	1173.49	14.4789	1.79217	869.045	2753.53	840.033
RHM019	undifferentiated	107.083	52.8161	1.50502	364.247	144.757	83.692	1679.72	7036.24	18.8206	334.309	6.44751	665.973	56.4754	220.745	9.77688	802.812	108.713	326.064	6023.72	3.52646	3.86519	1723.95	0.04207	2.19346	16494.1	113.85	0.644527	42316	810.051	116.562	230.292	7.99262	96.788	232.158	418.676	2393.46	1.5438	0.165769	0.580864	32645.7	1558.46	1.80115	2.52929	2137.6	1673.62	661.759
RHM020	oJIA	127.367	3.51356	0.0252059	171.767	119.734	28.4663	258.898	3050.66	1.13412	23.6177	4.36319	998.457	1.81439	156.345	8.2815	1112.42	4.05119	130.88	979.341	1.70829	1.44476	3702.67	0.44513	1.35924	95.8928	141.246	0.309486	10082.4	453.163	56.9898	62.1373	8.33051	87.4402	52.9811	14.5216	1445.74	0.0586794	0.150485	1.15349	27100.4	853.22	0.738984	1.46612	1185.88	2764.75	158.549
RHM021	RA	144.191	79.4516	16.5506	355.264	222.8	87.3532	1485.82	5691.43	41.3997	131.139	13.687	137.807	36.1279	207.569	11.1599	1452.97	63.2196	494.956	7657.96	12.6261	9.66261	1155.85	0.0344597	5.15583	8395.59	2004.65	0.783314	47936.2	443.172	116.894	119.502	13.278	58.1223	50.1833	635.018	1451.93	6.81979	0.186106	0.468324	23563.9	412.883	10.7681	10.4803	3941.08	4336.98	968.394
RHM022	borrelia	66.0577	49.5964	3.51793	292.41	71.143	72.2581	464.489	2251.54	1.82134	6.38957	3.37191	399.223	0.789936	71.7357	3.21782	341.238	105.959	185.915	669.524	0.057239	1.4573	1417.14	0.0268346	0.151197	253.495	91.2778	0.335291	1630.03	274.097	32.6128	13.0552	8.87178	28.825	34.45	50.3302	1999.18	1.10495	0.0759767	0.364594	45444	391.997	0.366225	2.86728	972.885	3384.68	1237.73
RHM023	unknown	58.6249	37.1504	0.13991	510.24	30.9234	41.4369	258.868	1657.44	3.89416	0.879434	0.251781	190.994	1.48906	20.3842	11.002	36.5772	0.615802	183.71	175.642	0.057239	0.606525	617.505	0.017682	0.151197	94.1427	22.2823	0.242196	489.443	462.541	29.3985	0.613201	8.18505	10.4073	30.0529	5.90294	291.573	0.0744639	0.0832352	0.352149	39530.9	159.9	1.94184	0.637919	1612.26	3136.82	649.253
RHM024	borrelia	70.5823	68.8287	0.0956721	262.936	103.778	87.9989	292.283	5032.44	10.3286	17.2439	0.885046	264.116	0.529047	108.115	8.33095	385.363	42.0758	233.252	410.725	0.057239	2.52995	1777.38	0.102633	2.51084	262.992	32.5322	1.10654	3727.53	221.008	96.1176	10.8358	3.6544	19.0246	40.8025	64.0296	1512.86	0.0534671	0.170341	0.820742	32536.7	1386.57	0.329221	13.6632	954.736	2664.44	560.795
RHM025	RA	124.129	43.1824	3.95179	373.731	171.334	87.1379	517.162	5344.95	11.0499	68.3164	14.5284	396.857	4.57431	255.513	9.26234	904.606	10.2407	327.338	1377.02	2.54856	1.54001	1648.81	0.162867	1.87531	1198.38	156.373	0.644527	61314.1	451.383	98.9059	43.7415	7.52499	63.0827	40.3137	214.493	2053.38	3.28609	0.165516	0.860106	41972.3	1224.3	4.43429	0.900823	2320.16	4877.59	989.17
RHM026	oJIA	3031.88	52.7595	37.6415	283.437	301.026	108.864	20646.4	7836.73	92.3214	263.497	20.7748	1519.29	8.69683	299.997	27.8974	7077.08	71.4124	664.887	52071.7	82.27	4.51883	5907.22	1.55943	40.1241	22052.5	10704.1	1.99591	108472	2863.67	193.227	642.415	134.307	2086.19	345.525	4604.56	1278.43	7.83226	0.739542	1.50098	39491.5	7230.08	18.8158	15.4647	2338.71	3568.45	1373.72
RHM027	SpA	78.1454	2.79203	4.50466	539.476	82.8999	75.5378	924.25	2367.23	79.5471	95.4281	1.83983	168.226	1.46864	125.375	13.1309	2511.88	<2.04	613.75	8147.22	12.9874	0.0218314	1824.25	<0.06	<0.43	2788.26	718.019	<0.09	4905.25	728.547	43.5597	46.8905	8.30222	50.6137	53.4185	496.886	1024.97	0.244424	0.406225	2.0914	24946.8	3681.73	<0.40	<0.27	5596.43	6237.56	1127.3
RHM028	JIA-PsA	190.914	3.45808	2.62569	342.681	250.253	164.464	927.184	5429.06	<1.37	153.951	9.08349	2237.26	7.40001	212.282	14.8326	2283.41	55.3743	343.479	5337.09	7.47747	0.178683	2496.21	0.395691	5.49166	3683.54	1300.71	0.845677	47652.3	1714.13	102.046	197.148	23.5818	367.095	149.567	202.017	3859.38	1.01478	0.514854	1.74583	25565.1	6948.79	10.1922	1.13966	1545.03	3810.87	1330.93
RHM029	arthritis temporalis	77.4234	49.551	0.596565	276.835	65.7972	74.4179	342.138	2555.14	10.5699	6.76451	0.509083	113.205	3.99927	30.6717	11.6334	79.3968	0.320612	253.658	368.068	0.057239	2.674	1650.01	0.04207	0.590929	354.497	43.0497	0.226658	1522.34	394.496	28.3871	0.613201	4.3765	23.1538	47.5712	5.90294	445.079	0.410705	0.128281	0.536719	12.3066	775.008	0.329221	6.00638	1724.61	3090.77	987.833
RHM030	pJIA/eoJIA/oJIA adult	142.383	37.6542	5.34192	282.527	164.995	64.2563	2517.28	5795.23	19.698	236.504	5.94589	972.119	39.7387	223.925	10.1131	663.172	7.27868	411.125	11686.2	8.46673	2.75628	3186.5	0.0268346	3.52225	2711.05	682.732	1.45982	47831.6	2183.72	212.635	47.2486	12.4315	363.78	1369.32	720.639	2995.43	0.262012	0.34005	1.38286	12.3066	826.337	10.235	0.696576	1779.32	3536.49	919.051
RHM031	JIA-ERA	176.124	2.84756	49.3949	399.536	143.556	157.234	688.784	4754.81	75.4203	410.801	3.38285	967.711	3.03996	165.934	10.0398	1179.27	137.844	381.411	2217.97	2.36311	3.65045	4404.02	1.39981	0.703093	8873.06	352.472	0.828124	23835.3	560.539	108.335	86.6363	18.2119	82.9236	58.5489	1473.81	2293.09	56.0643	0.359422	0.858062	25098.2	4158.67	3.69309	1.34118	1603.84	3197.84	1114.38
RHM032	JIA-PsA	55.8118	37.0425	2.54061	172.863	68.3911	34.9711	53.328	1171.9	17.271	<3.52	<0.20	138.032	1.81439	32.3861	11.2738	330.02	10.1497	237.768	191.017	<0.19	<0.09	1825.93	<0.06	<0.43	127.372	31.5761	0.141894	989.571	313.812	35.1371	3.1918	6.25884	<5.96	23.8059	<4.61	350.148	1.24493	0.203598	0.915437	23826.2	1647.19	1.75475	<0.27	437.065	1870.39	223.494
RHM032	JIA-PsA	68.0146	97.06	1.84494	266.644	82.5776	52.9783	186.168	2857.38	31.261	18.7389	0.228466	192.295	0.105635	25.7793	16.3912	205.387	14.1318	420.957	168.045	0.057239	3.39327	1492.42	0.017682	0.151197	119.337	40.6439	0.211113	1488.3	382.937	50.2293	0.613201	6.22986	26.1024	39.6231	10.1314	588.772	0.474489	0.145988	0.678392	8637.93	918.532	0.329221	0.281901	688.182	2464.53	337.014
RHM033	pJIA/eoJIA/oJIA adult	85.7298	55.8487	0.0141657	246.414	98.4642	51.4569	157.545	2661.96	4.99693	35.9091	53.5896	311.59	1.53287	84.4456	4.32389	182.113	9.1648	99.4297	181.633	0.057239	0.752277	1103.27	0.0115191	0.151197	24.4239	20.7075	0.0463015	3709.92	183.782	106.64	0.613201	1.58558	30.1177	39.5238	5.90294	1903.99	1.66e-05	0.0952761	0.8177	44257.6	318.664	0.329221	0.09921	370.928	2799.3	440.91
RHM034	JIA-ERA	450.816	39.9017	8.96378	314.743	244.348	67.3183	1928.73	6158.01	1.5084	64.329	16.3193	1348.63	5.69994	227.395	19.233	1559.42	29.3602	251.512	22743.2	11.9242	0.330441	3888.91	0.23186	2.9577	2069.09	1215.58	0.00362827	38805.6	2380.29	324.169	330.945	42.8896	675.414	857.047	312.149	3161.11	3.39593	0.434531	1.45962	26812.1	4034.54	8.76924	10.2261	2538.64	2723.9	999.13
RHM035	JIA-PsA	179.894	2.68097	0.0692113	289.987	206.321	54.0467	159.818	4438.36	34.4032	58.2381	3.26878	1458.64	52.1932	216.908	6.58177	1090.39	<2.04	228.174	1024.93	0.761438	0.993599	5061.95	<0.06	0.606273	348.72	466.384	0.508874	23848.8	502.541	94.4999	65.8285	11.5421	95.9661	66.5818	30.5525	2932.26	0.0369143	0.346275	1.53717	24709.8	2335.26	4.40221	0.189383	936.116	4608.26	324.131
RHM037	pJIA/eoJIA/oJIA adult	121.206	33.8475	0.144434	218.559	122.114	42.528	254.751	5067.2	0.753236	55.6591	3.30059	409.543	2.23528	214.551	5.48496	374.933	15.3369	228.266	791.389	0.0806458	1.41593	1849.5	0.0496684	0.395417	275.016	71.7095	0.16443	14204.1	277.43	60.9943	2.55877	1.92291	49.373	47.3939	120.449	2512.38	1.66e-05	0.170595	1.03044	43075.9	1760.08	0.329221	0.0696859	563.787	2986.58	222.972
RHM038	PsA	157.794	20.8593	15.2335	584.693	173.874	104.91	232.554	4256.96	7.70557	139.726	7.38489	1736.8	2.43033	192.857	15.2844	1639.33	28.9366	404.991	2305.25	1.55266	0.664766	4188.12	0.627699	3.55981	3410.48	235.192	0.616071	23302.6	325.588	82.9995	37.4566	14.1461	73.759	81.6614	108.974	3856.22	3.08863	0.247523	1.09022	24986.3	2441.71	0.292806	<0.27	1494.48	8420.26	811.726
RHM039	oJIA	138.721	24.9911	4.85671	228.529	191.221	75.9192	509.97	3649.03	13.852	456.379	2.73332	1059.93	4.97477	141.703	13.9284	1022.86	67.4293	403.674	1835.7	3.38679	4.18953	5387.42	<0.06	8.34083	3856.07	356.216	1.48604	12510.6	565.49	95.8036	68.3947	14.5929	78.2052	80.1216	222.925	6477.34	1.42078	0.517721	2.35636	24202.3	5837.55	5.18222	0.51814	2179.76	4570.51	1304.72
RHM040	oJIA	243.498	4.12364	10.1653	287.956	263.637	82.203	5527.06	4814.95	24.7843	487.44	26.9733	2524.7	10.9482	267.137	6.23218	2912.66	54.767	405.146	21100.8	17.378	0.367985	3939.84	0.591494	4.90998	14859	727.815	1.75879	1.24886e+06	3786.42	706.257	503.477	17.295	625.909	184.88	887.961	1788.72	3.41067	0.496832	1.07072	24228.7	3930.95	12.0469	4.84283	2813.45	1663.35	580.983
RHM040	oJIA	163.83	40.6725	8.01997	350.018	267.161	109.907	8289.67	8064.83	33.4864	729.218	24.6504	1487.4	5.63761	264.595	7.5766	1620.86	38.4981	571.802	19165.8	19.0141	2.52995	3144.49	0.24538	4.90516	16627	775.986	1.87379	275637	4918.61	877.485	100.584	13.7691	567.545	278.589	1242.95	2208.51	1.33584	0.38827	0.813132	39537.6	1122.62	13.8187	8.19765	3508.56	1866.33	822.63
RHM041	scleroderma	128.927	52.5896	25.3569	441.744	106.359	121.044	323.748	7448.23	63.0185	126.682	7.0929	153.457	1.75211	225.055	7.05972	158.708	3.08097	123.171	1880.86	0.788917	1.68466	1306.99	0.102633	0.590929	4352.26	101.555	0.737071	30521.8	441.084	160.68	8.193	4.21003	54.91	48.6265	240.961	1252.4	13.8436	0.14219	0.567852	38528.7	1122.62	4.02287	1.96295	973.901	4128.71	1078.51
RHM042	osteoarthritis	60.009	54.6725	1.57842	567.65	79.4379	67.5024	147.596	1747.92	2.73954	6.76451	0.251781	76.296	0.399016	21.7926	8.37062	62.5595	0.338207	159.09	75.4489	0.057239	2.03551	1123.34	0.00379904	0.151197	94.4224	61.1287	0.952717	411.922	192.363	18.4392	2.18381	7.24973	23.1538	45.5066	18.9659	345.129	1.66e-05	0.138141	0.577616	40054.9	266.029	1.09178	1.99137	1457.44	3121.01	280.007
RHM043	osteoarthritis	44.547	103.542	0.148455	323.539	67.6145	9.90056	316.73	869.696	7.09991	0.879434	0.0659185	46.6727	0.105635	25.7793	12.4021	42.3352	0.320612	165.246	440.414	0.057239	3.86519	606.723	0.017682	0.151197	22.0749	60.6309	0.0393661	104.918	321.962	6.82548	0.613201	20.7302	11.7302	46.8595	5.90294	140.997	0.0019846	0.0456073	0.228037	18.1003	548.058	0.329221	1.21917	3167.18	1292.89	574.488
RHM044	trauma	64.7374	45.2325	0.00811881	593.345	72.8586	49.0644	297.367	3140.74	4.17397	13.8786	0.112204	118.216	0.442322	37.3755	9.28214	78.1553	0.320612	164.898	147.659	0.057239	2.26225	787.221	0.017682	1.36429	33.0611	28.4816	0.459151	975.422	197.863	20.5785	0.613201	5.7881	21.5719	23.329	5.90294	411.954	1.66e-05	0.0767269	0.303324	12.3066	733.884	2.91882	3.95841	1351.35	2903.52	722.061
RHM045	RA	64.7374	38.7069	3.77922	245.919	67.6145	167.119	487.445	3211.43	3.03432	76.5024	8.26527	698.053	2.05946	88.0087	8.56892	1352.81	28.5406	242.529	3098.91	1.74194	1.78791	1413.48	0.017682	1.17188	238.133	718.29	1.13729	3745.61	453.055	42.0205	3.89355	4.07123	95.9726	122.499	102.392	2483.01	0.179562	0.0915099	0.569482	12.3066	308.155	0.329221	0.490551	733.379	3699.31	560.795
RHM047	osteoarthritis	52.9206	52.0458	0.169563	273.349	5.81326	49.7171	202.897	1838.22	0.753236	4.13827	0.0547626	66.0001	0.105635	42.5422	11.6926	73.8035	0.320612	112.584	158.757	0.057239	2.36524	556.547	0.0344597	0.151197	165.353	26.7052	0.117655	310.352	360.159	20.0495	0.613201	6.20226	2.25908	24.1472	4.05544	100.993	0.0320552	0.0281047	0.10424	41677.7	78.1746	0.329221	1.24798	1384.48	2141.15	476.09
RHM048	osteoarthritis	228.715	184.123	0.218809	299.849	58.1114	41.4369	177.68	1548.61	7.60956	7.13938	0.0547626	96.4076	0.442322	15.8317	10.5873	42.9728	1.57918	127.242	121.019	0.0318415	1.43661	636.319	0.017682	0.264191	21.7489	31.7361	0.133259	464.62	224.046	17.2895	0.613201	6.9192	2.25908	23.329	5.90294	69.4871	0.0320552	0.0523014	0.186627	40893.7	78.1746	3.74787	7.07708	505.694	1587.12	431.203
RHM049	osteoarthritis	312.223	229.605	0.366008	355.172	65.7972	61.6572	471.014	2072.23	16.8223	6.76451	3.39569	138.894	1.35769	18.9268	11.7912	76.2916	1.57918	417.602	288.72	0.0806458	2.81797	1295.92	0.04207	0.151197	98.5375	79.7041	2.39422	261.404	199.711	10.6729	0.613201	28.2778	71.5632	41.191	18.9659	347.557	0.0813955	0.0782279	0.337824	27370.1	350.139	0.329221	4.37561	2653.15	3067.68	985.826
RHM050	trauma	57.9269	72.3302	0.0368222	135.845	5.81326	18.3661	170.161	1475.89	6.32444	0.879434	0.0547626	75.6393	1.09531	26.4144	3.2783	30.1321	0.754059	15.5435	57.4374	0.057239	4.15219	410.902	0.0724081	0.151197	0.252181	4.60425	0.319789	425.773	121.268	7.31621	0.613201	3.40398	23.9157	17.6463	5.90294	204.803	1.66e-05	0.0332639	0.095184	42614.6	1051.3	0.0641876	0.160731	543.295	477.134	275.515
RHM051	undifferentiated	93.1078	66.806	6.89792	336.228	98.4642	84.7691	1067.84	2857.38	13.4046	9.38742	6.01753	323.661	1.22643	111.919	7.53686	1646.41	14.1318	625.166	2536.45	2.52411	2.4682	2370.88	0.0268346	0.151197	6617.37	92.6983	0.767902	7470.03	297.666	55.3573	59.9779	5.01382	46.1952	39.4244	148.194	3145.87	2.88509	0.118688	0.488526	42.1428	1092.07	1.80115	0.281901	2294.97	2849.31	942.107
RHM052	PsA	107.602	60.5007	1.25873	371.729	81.0192	63.3902	305.355	5292.91	14.5575	45.9738	2.23224	747.214	2.85159	126.264	7.79509	797.204	20.682	453.337	622.053	0.057239	3.22899	2065.06	0.484239	1.62014	1006.54	39.5996	0.798723	5291.15	317.305	66.1871	4.881	3.20902	37.7042	46.2312	67.0644	2353.21	0.388272	0.15917	0.69569	12.3066	816.078	1.66011	1.62092	1164.71	4198.84	1179.02
RHM053	pJIA/eoJIA/oJIA adult	105.517	53.5861	0.022224	187.136	108.894	48.8468	276.546	3616.81	3.89416	37.7735	2.96789	496.953	2.27926	125.373	7.77523	354.035	7.41356	330.695	708.599	0.057239	2.1386	1802.25	0.0648362	0.264191	238.45	62.6896	0.16443	8546.39	240.774	41.2339	3.68474	4.95845	49.373	47.3939	116.937	3028.1	1.66e-05	0.0847385	0.506908	12.3066	1153.15	0.329221	0.0696859	797.07	2760.92	320.6
RHM054	RA	101.818	94.7926	0.537294	419.652	153.676	236.654	1114.58	3087.68	13.6364	0.879434	0.979248	78.9223	0.22628	9.50203	16.6461	68.1917	0.320612	255.397	463.781	0.544623	3.53695	622.887	0.0191905	1.49231	32.6705	323.929	0.38177	357.176	3095.76	25.6907	4.19898	42.4327	47.5761	35.9448	81.4382	406.9	0.0640069	0.0357264	0.0836271	44624.4	412.883	0.329221	0.929884	6902	1225.92	2086.49
RHM055	undifferentiated	68.0146	54.5367	1.06878	326.066	128.888	110.979	252.086	3546.44	10.5699	15.3746	1.04994	304.474	1.9716	79.7022	11.1797	323.753	1.3048	395.392	439.341	0.057239	1.84984	1789.23	0.017682	0.151197	671.849	90.4435	0.288769	3216.77	325.474	60.7574	11.7292	7.63506	55.319	37.299	101.14	1428.79	0.0534671	0.0955273	0.336025	38865.2	287.111	0.329221	9.15072	1578.61	2649.53	609.893
RHM056	PsA	79.839	57.7019	4.15573	210.002	71.143	81.537	274.851	2233.63	53.9759	16.1224	1.78222	137.372	0.183258	86.9472	8.48961	692.55	4.98129	174.886	652.607	1.22873	1.33315	1555.2	0.0724081	0.151197	599.468	51.8239	0.0393661	4462.4	204.735	38.2251	16.3476	5.76048	37.7042	36.6778	42.3823	517.285	0.172896	0.0582658	0.336025	40397.3	78.1746	1.66011	1.79217	894.369	3286.89	607.648
RHM057	undifferentiated	125.096	53.1785	1.74486	245.522	111.385	67.5024	302.45	4510.05	45.2666	796.433	1.4748	124.968	2.1034	155.838	11.9883	344.73	13.1937	283.209	1395.49	1.22873	2.98244	1033.96	0.14783	0.131806	2737.97	47.994	0.319789	15828.2	401.106	117.956	80.1386	7.27726	39.8203	34.0155	58.5604	1691.26	0.219323	0.108102	0.593821	12.3066	949.211	0.329221	4.62537	1535.3	5858.88	696.781
RHM058L	pJIA/eoJIA	152.193	43.3648	15.8914	447.713	218.37	122.542	5587.96	8150.35	27.9786	1253.96	27.9845	2231.1	42.7199	241.274	7.75537	1100.67	51.4695	476.576	21075.9	11.892	3.72162	5172.7	0.387365	5.7191	31874.4	639.483	0.69081	281132	1979.43	1524.75	325.496	15.0503	505.004	1250.66	1739.8	3125.64	12.9282	0.204701	0.556421	12.3066	360.614	37.8192	0.371733	5953.17	2996.74	816.344
RHM058R	pJIA/eoJIA	130.35	54.944	16.145	502.117	171.334	111.408	5689.49	6175.3	22.5095	1114.93	26.5345	1746.4	4.17613	242.802	7.91422	541.067	38.8958	464.9	18782	7.87964	3.49591	4634.7	0.27532	2.76424	24390.3	390.385	0.814131	277575	1222.61	1363.24	231.146	11.7482	340.773	876.974	1484.85	3087.52	14.0572	0.206231	0.622784	1191.66	1386.57	39.8662	0.900823	5317.07	3364.89	994.515
RHM059	undifferentiated	136.893	62.3493	15.9208	309.331	131.087	122.969	2076.42	5604.88	26.1061	90.6354	3.8239	505.105	4.4858	203.327	10.2119	948.632	79.5535	410.662	4326.89	3.96656	3.08519	1351.18	0.0115191	2.63759	10247.6	442.729	0.983495	56168.2	421.889	64.3649	199.242	9.33831	66.3556	30.6383	324.608	3308.35	5.87659	0.168817	0.503575	40632.1	1051.3	0.659393	30.1926	4737.59	3473.41	902.012
RHM060	pJIA/eoJIA	122.184	59.3275	3.97047	272.962	136.467	127.246	2569.63	6589.02	11.2886	197.942	20.3796	1372.94	10.0851	259.121	4.40412	637.137	7.54841	346.44	7259.41	2.81746	1.33315	1886.02	0.110176	0.151197	1264.36	70.3764	0.783314	56472.8	656.582	76.2284	51.0068	14.1509	135.694	189.991	354.695	2352	1.18722	0.154098	0.777949	40316.7	78.1746	6.7458	0.579105	834.73	4006.7	940.754
RHM061	undifferentiated	140.565	49.9141	21.2172	347.25	158.466	169.458	7853.71	6123.52	44.6899	170.489	6.30416	357.265	4.22036	157.979	5.00509	1435.47	21.0823	400.019	20282.2	8.85814	3.39327	2635.87	0.04207	15.4417	14963.6	901.849	6.17323	52373.3	595.138	210.304	215.994	15.1865	117.662	57.1673	1018.71	1688.5	8.45312	0.11667	0.43428	43830.6	703.004	7.42048	1.30555	7033.3	1718.13	929.917
RHM062	borrelia	107.083	57.5212	2.87478	243.44	158.466	103.902	5470.62	5898.97	12.0003	577.724	30.0881	939.719	507.653	267.312	15.901	1454.06	70.7328	518.534	13282.1	5.0914	1.664	2199.56	0.102633	4.46596	14025.8	608.417	3.17347	305861	591.471	344.087	78.8345	23.304	308.748	360.571	618.082	1934.22	1.2085	0.0879976	0.290429	42360.5	826.337	13.6866	6.0339	3681.66	2016.7	1803.5
RHM063	SpA	123.436	21.5206	15.2317	492.598	247.314	122.379	1636.69	2896.19	146.145	198.277	5.59005	407.243	9.2133	132.713	9.41102	3901.69	285.655	178.365	9110.18	7.29598	32.9199	2513.38	0.971798	9.06085	13889	273.258	12.2132	4091.81	429.703	68.4847	59.9235	16.8222	76.7456	116.824	2069.05	1938.78	14.3893	0.325108	1.74583	23568.7	2907.29	5.87824	4.86588	3824.35	1385.63	1771.99
RHM064	oJIA	65.3991	51.8645	0.0680141	231.469	107.632	56.8869	280.905	2821.88	8.86157	38.892	1.80589	396.427	1.9716	69.381	5.94416	383.626	7.54841	168.15	768.823	0.520196	2.96188	1718	0.017682	0.151197	170.551	136.204	0.582781	2790.59	296.961	44.1853	5.52818	6.03665	22.3731	92.4718	93.4792	1750.86	0.0211043	0.149789	0.88716	41014.4	723.594	0.329221	1.21917	445.113	2016.7	727.81
RHM065	SpA	120.233	25.1563	31.2469	422.425	150.85	259.175	400.722	4302.35	19.4749	123.823	3.34485	441.963	4.77627	156.345	28.1739	5481.28	20.3615	503.925	14011.8	5.35817	9.81194	5315.18	0.100465	2.69696	774.989	871.975	0.382506	9020.01	644.222	65.8446	73.8518	29.4171	176.491	135.449	210.044	1756.77	8.60617	0.408482	1.6317	24142.9	2886.22	0.384157	0.273704	1112.74	8091.68	2432.5
RHM066	IBD	89.1717	44.9593	1.1527	165.941	74.5443	88.2142	429.683	3440.78	19.698	59.3827	0.790918	978.086	11.111	80.0718	2.57135	1547.91	44.0621	238.586	478.079	0.057239	4.04971	3739.91	0.102633	0.151197	89.9371	74.6462	1.41377	2389.77	403.006	42.5861	6.31998	6.9192	111.678	21.7805	91.5213	2621.97	0.091741	0.179237	0.648316	37733.7	78.1746	0.329221	2.58571	514.224	1213.5	411.634
RHM067	RA	74.9708	85.8392	2.44925	422.227	58.1114	65.7715	685.688	2269.44	23.3633	3.01125	0.649887	73.8878	0.105635	2.00167	20.4223	147.252	0.320612	306.146	420.95	0.0318415	3.00299	1235.42	0.0648362	0.151197	683.499	17.8978	0.319789	688.706	584.66	65.1807	0.613201	10.7086	26.1024	16.1298	17.6394	333.751	0.166218	0.121715	0.61637	43884	949.211	0.329221	1.73514	1233.87	4127.36	580.55
RHM068	SpA	147.773	45.5967	0.625196	263.718	193.486	88.2142	1945.43	4754.09	16.8223	265.783	6.4953	532.342	5.9481	161.164	10.8836	1449.14	4.98129	476.808	5960.45	5.50714	8.17637	2391.48	0.0875319	0.785337	5509.16	274.567	0.443682	115640	486.02	217.53	72.0167	5.37351	73.2383	90.3467	566.665	1693.68	0.887141	0.152577	0.621181	40021.3	1092.07	2.50162	6.99489	2574.54	7006.84	1288.27
RHM069	IBD	95.8707	33.9853	4.00731	526.408	125.536	108.192	475.847	5188.78	12.2361	181.991	1.16785	1460.86	3.07202	91.5038	10.4095	555.893	26.0127	423.501	1234.02	0.49577	4.86898	2873.08	0.117715	2.38397	1905.86	118.688	1.10654	7549.99	400.155	65.5683	20.3425	6.64359	36.0584	55.332	90.8646	2611.16	0.997866	0.0779777	0.348578	41396.4	1335.91	0.513476	1.96295	1732.12	4999.61	1152.63
UZG_RHM001	pJIA/eoJIA	132.236	69.1431	0.112766	285.893	160.352	28.9556	262.017	3528.84	12.2361	46.719	1.85323	635.803	20.6007	74.8186	8.98508	588.903	4.16801	292.593	710.397	0.39807	2.59169	1989.24	0.0875319	0.395417	157.358	83.744	0.350789	4268.77	352.016	32.9388	6.31998	8.0476	42.8487	51.9626	116.347	1444.28	1.66e-05	0.0709786	0.60028	40028.1	78.1746	2.08221	1.07481	582.237	3316.72	530.854
UZG_RHM002	sJIA	89.7391	39.3015	0.0312859	259.414	136.467	76.1449	229.799	3774.98	3.61118	33.2983	1.5457	520.549	1.79599	78.2152	6.20343	1684.98	25.6133	13611.9	934.67	3.03749	6.34076	2895.44	0.017682	0.914479	131.145	162.792	0.304282	4224.24	503.221	50.8932	6.993	4.59832	51.1232	156.579	88.2166	2859.54	1.66e-05	0.164246	1.07398	40377.1	1295.36	0.329221	0.696576	476.563	2362.45	502.863
UZG_RHM003	oJIA	79.839	38.3409	0.00912689	187.241	74.5443	23.8926	271.946	3123.06	4.45088	41.1288	4.18102	393.631	5.54893	74.0537	5.12513	175.525	2.12651	129.102	282.847	0.057239	1.20891	1400.07	0.017682	0.0648294	67.8467	36.3059	0.14885	3862.51	169.491	51.8024	1.91959	2.37136	31.9842	22.4926	44.2017	1388.99	1.66e-05	0.188142	1.57352	37065.8	78.1746	0.659393	1.76366	910.439	2478.17	379.36
UZG_RHM004	oJIA	299.381	35.4084	1.21652	190.689	233.596	95.7417	6431.6	7722.47	28.5985	117.024	17.0548	1297.94	1.05163	214.32	13.5439	1999.74	14.5336	355.816	28072	22.1967	6.44284	2361.72	0.320178	7.59041	9421.86	1252.54	0.490077	92612.1	969.801	89.8345	161.27	29.9238	566.649	299.839	645.261	1650.78	0.18289	0.118183	0.376959	37504.4	1193.82	3.05746	5.2343	2488.61	1248.92	1244.71
UZG_RHM005	pJIA/eoJIA	217.405	38.8441	5.71695	402.614	444.727	61.0071	17351.9	10110.1	160.709	2313.31	15.7551	2326.71	5.3716	242.584	4.80492	1248.48	28.0086	513.796	11412.9	9.32296	3.27007	3935.42	0.744294	6.96761	15646.7	316.432	2.39422	321758	3467.54	1062.99	241.544	15.3227	517.484	265.023	1436.24	1193.28	0.506223	0.373817	0.876658	42848.7	1254.77	14.6109	2.58571	4488.53	2960.41	1017.82
UZG_RHM006	unknown	159.997	41.0836	0.0675112	265.182	71.143	61.2238	289.136	2394.59	4.45088	55.6591	1.23863	381.585	59.7837	99.9752	13.3668	203.601	2.67236	182.781	463.079	1.76638	3.12628	2072.05	0.117715	3.77428	169.697	216.176	4.14953	6517.27	414.715	47.7604	14.4565	5.0415	45.2576	49.4951	202.579	1446.54	0.0284285	0.0602566	0.468324	38245.8	78.1746	5.11738	0.221559	825.735	2226.85	286.269
UZG_RHM007	ACCP+ JIA	66.713	56.1652	0.161522	203.126	44.8516	64.4728	168.705	2126.08	15.2424	10.5108	0.205168	84.6092	0.105635	55.2035	9.00489	177.323	5.25207	142.473	185.094	0.057239	3.66007	702.982	0.0268346	0.151197	40.6251	67.4156	0.38177	1127.22	192.005	21.7819	3.36266	4.12675	2.25908	39.1252	5.90294	635.255	0.0569906	0.0787284	0.43428	44157.6	558.419	0.329221	1.10373	740.075	1984.92	476.09
UZG_RHM008	oJIA	176.717	79.3622	13.7478	209.184	199.924	159.245	7786.74	7036.24	100.035	182.733	10.6857	1629.14	2.89567	261.864	15.7636	2240.01	23.2157	421.419	21760.6	20.8012	8.03374	2164.87	0.13278	7.65264	9905.08	1304.4	0.737071	113510	739.722	98.4543	94.336	27.5758	584.897	390.754	653.747	1733.18	5.08789	0.342626	0.922993	42273.5	1183.65	14.347	1.56372	3141.44	2464.53	1108.56
UZG_RHM009	oJIA	113.746	41.3119	0.284124	282.335	174.879	65.3387	381.083	6950.31	13.1722	235.763	4.53838	1120.99	1.139	159.044	3.13714	426.385	3.21705	289.118	1418.75	0.057239	3.82417	2744.1	0.0572567	1.49231	363.55	42.7547	0.520991	29479	329.789	116.362	3.89355	8.34994	61.2097	47.1271	207.656	1861.65	0.268548	0.235851	0.927454	40471.1	723.594	4.57116	0.549634	719.837	3436.86	566.89
UZG_RHM010	oJIA	136.431	62.4845	6.48505	249.677	272.868	104.331	1496.89	7842.35	15.0146	51.1897	5.89813	855.471	4.44155	217.773	13.4258	1549	12.7915	292.014	9724.08	6.82784	2.15921	2708.08	0.102633	0.849949	2089.65	616.984	1.09117	51487.2	775.074	104.593	53.9462	14.4508	180.583	215.268	765.884	1921.1	4.58452	0.252737	0.714468	43750.5	1386.57	8.89827	4.5699	1923.85	1371.2	953.586
UZG_RHM011	JIA-ERA	128.917	23.6692	4.56649	319.075	200.615	68.4674	394.444	2911.66	83.6313	198.795	1.24407	305.092	3.77844	142.018	6.90921	2696.45	83.0749	334.836	4404.42	6.23908	4.068	2313.16	0.180098	1.90248	3799.12	957.39	0.235686	11650	377.06	784.487	40.714	12.0191	103.16	80.6665	228.805	1979.66	7.04608	0.371127	0.970218	24162.7	2335.26	1.91991	1.51589	2062.46	2496.4	915.142
UZG_RHM012	oJIA	116.258	56.7077	0.0599663	269.175	143.74	31.371	489.62	5379.63	1.49999	176.055	3.34814	528.054	1.88378	210.608	4.04287	291.588	16.9422	169.776	1374.67	0.057239	5.3395	1909.54	0.125249	0.151197	1016.9	36.7831	0.629094	27292.9	292.657	128.862	6.23395	4.95845	38.7728	43.5694	163.278	2770.91	1.66e-05	0.109361	0.670502	40370.4	1142.97	5.66177	1.16149	972.207	3575.6	637.431
UZG_RHM013	undifferentiated	61.3778	57.5663	66.6409	61.9886	82.5776	77.6554	1969.47	1017.86	112.48	18.7389	5.46845	193.595	0.442322	13.3029	5.34508	2489.83	18.9467	57035	7615.41	21.9519	6.52451	1516.6	0.305232	2.1299	33214.7	437.566	0.226658	1330.59	431.484	45.2144	1759.24	57.0262	2.25908	7.16104	338.121	700.847	29.6868	0.286574	0.373434	40142.2	661.777	0.329221	1.47781	10981.1	863.627	1232.02
UZG_RHM014	oJIA	94.7703	80.3906	6.13633	284.836	115.045	121.9	3519.3	5691.43	25.2671	184.588	14.6967	1774.38	0.964323	214.782	7.15917	1558.27	7.14378	620.546	6531.03	4.11327	4.84851	3819.99	0.017682	1.62014	5280.68	147.931	0.921933	62736.6	442.824	150.141	47.2486	22.0312	214.841	85.5704	444.506	1652.6	5.39384	0.214139	0.567852	38185.2	2151.65	0.329221	0.72585	2059.52	2726.87	923.809
UZG_RHM015	sJIA	127.975	73.6755	2.57965	276.254	188.549	155.625	636.934	6485.68	14.0981	70.9214	2.68293	480.429	3.95507	234.45	15.4104	900.142	17.6106	21380.1	1573.13	0.300381	2.42702	2183.38	0.0496684	0.849949	256.015	73.065	0.42821	32253.4	202.616	46.6617	12.3326	3.73782	38.2412	44.7748	107.946	1126.6	1.86966	0.128028	0.621181	40289.9	703.004	10.235	7.26874	2311.67	3298.27	547.023
UZG_RHM016	oJIA	89.7391	63.0252	0.410714	270.341	76.2018	50.5872	275.578	3599.22	5.26644	18.7389	2.11374	269.731	1.5767	79.3317	6.88066	417.156	12.7915	187.425	440.414	0.0806458	2.38583	1570.85	0.017682	0.151197	60.7132	104.461	0.117655	4700.57	296.769	39.0719	3.36266	5.17987	33.7743	74.6111	97.3425	1188.07	0.206111	0.209547	1.21684	43356.5	795.549	0.329221	1.16149	659.111	2588.2	520.786
UZG_RHM017	oJIA	168.457	72.2404	1.39092	212.76	181.811	87.7837	1797.56	8816.45	21.0029	351.711	12.2697	2137.79	3.38085	237.323	15.5674	671.087	2.53602	539.22	4394.37	2.27967	2.4682	2861.9	0.0648362	4.21466	1507.6	203.413	1.47516	259251	758.337	330.543	10.7659	12.8958	111.189	183.928	590.105	2429.27	0.242354	0.362469	1.18995	35889.9	1528.16	5.38979	8.96035	1343.88	3289.74	1012.51
UZG_RHM018	pJIA/eoJIA	143.288	44.8683	0.150968	289.635	155.605	77.4396	610.138	5622.19	14.7863	233.168	10.158	955.068	3.20434	182.447	5.84439	795.521	9.1648	214.347	3945.63	0.153877	3.31114	2587.22	0.177892	0.460737	148.786	27.3202	0.536443	54843.4	365.583	420.162	3.89355	2.31538	56.5329	34.8811	654.874	3377.84	0.091741	0.177457	0.900629	41898.7	990.079	0.329221	0.784298	729.82	4066.46	606.15
UZG_RHM019	pJIA/eoJIA	137.816	49.5964	5.49322	385.97	152.704	85.4153	2085.08	9872.22	28.1855	368	17.8253	1253.3	3.60161	218.002	11.3178	1145.43	20.9489	398.168	6192.59	7.61057	4.04971	2993.58	0.162867	9.01969	5278.8	622.265	0.829537	135758	1101.69	439.683	34.3795	24.9816	404.7	651.878	712.215	1865.43	0.490368	0.380526	1.04935	42079.4	2860.14	9.03222	1.44914	1923.24	1980.15	993.18
UZG_RHM020	eoJIA	144.641	37.7	1.78056	471.78	165.911	140.062	2960.96	6950.31	6.32444	674.545	11.0695	1926.08	2.32324	254.234	4.52442	870.547	717.868	260.728	7185.89	3.91766	5.3804	4690.62	0.110176	3.7113	2016.94	404.64	1.9657	218891	1463.01	491.353	11.9316	9.44804	247.006	243.877	1682.98	4508.79	0.407504	0.226395	1.20695	44751.1	959.432	91.1386	0.987928	1310.09	4192.11	999.187
UZG_RHM021	oJIA	156.551	36.4173	0.142423	243.936	164.074	61.8739	2156.93	6623.46	9.35452	445.711	11.4535	1407.35	4.79566	194.473	9.7571	675.043	10.5095	232.789	4090.74	2.9397	2.57111	1748.91	0.0191905	6.03162	1715.81	231.596	0.69081	82890.8	475.683	199.096	15.0149	6.94676	106.716	261.434	407.055	1267.05	0.209418	0.315347	1.51409	40860.2	1729.88	4.29729	2.64209	1960.96	2685.29	658.087
UZG_RHM022	oJIA	122.184	39.9872	0.282114	252.34	148.771	46.0163	361.975	7225.16	20.5693	88.7762	4.56221	1366.36	2.67537	156.106	9.04451	740.456	10.3751	316.106	2004.09	1.7175	2.96188	3157.76	0.110176	2.70093	503.986	284.574	1.87379	23709.8	382.636	146.491	6.91027	6.69873	71.2248	64.3928	180.714	2413.31	0.132621	0.167039	0.832892	42989	1588.74	3.61013	1.82066	665.812	2138.02	1013.84
