## Supplementary Table 5 for "Generation of a T cell receptor, cytokine and cell repertoire synovial fluid atlas to define commonalities and dissimilarities between arthritic diseases through systems immunology approaches"

### Sheet: Sheet1
Group	Cell type	Cell count	Total cell count	Proportion
borrelia	Central memory CD8 T cells	191	5017	0.0380706
JIA-ERA	Central memory CD8 T cells	357	7293	0.048951
JIA-PsA	Central memory CD8 T cells	561	6898	0.0813279
oJIA	Central memory CD8 T cells	1029	12439	0.0827237
PsA	Central memory CD8 T cells	1042	11100	0.0938739
RA	Central memory CD8 T cells	464	6110	0.0759411
SpA	Central memory CD8 T cells	249	3183	0.0782281
borrelia	Classical monocytes	14	5017	0.00279051
JIA-ERA	Classical monocytes	11	7293	0.0015083
JIA-PsA	Classical monocytes	6	6898	0.000869817
oJIA	Classical monocytes	18	12439	0.00144706
PsA	Classical monocytes	39	11100	0.00351351
RA	Classical monocytes	11	6110	0.00180033
SpA	Classical monocytes	9	3183	0.00282752
borrelia	Effector memory CD8 T cells	687	5017	0.136934
JIA-ERA	Effector memory CD8 T cells	1106	7293	0.151652
JIA-PsA	Effector memory CD8 T cells	1446	6898	0.209626
oJIA	Effector memory CD8 T cells	2001	12439	0.160865
PsA	Effector memory CD8 T cells	1862	11100	0.167748
RA	Effector memory CD8 T cells	817	6110	0.133715
SpA	Effector memory CD8 T cells	358	3183	0.112473
borrelia	Exhausted B cells	6	5017	0.00119593
JIA-ERA	Exhausted B cells	0	7293	0
JIA-PsA	Exhausted B cells	3	6898	0.000434909
oJIA	Exhausted B cells	2	12439	0.000160785
PsA	Exhausted B cells	6	11100	0.000540541
RA	Exhausted B cells	2	6110	0.000327332
SpA	Exhausted B cells	1	3183	0.000314169
borrelia	Follicular helper T cells	193	5017	0.0384692
JIA-ERA	Follicular helper T cells	30	7293	0.00411353
JIA-PsA	Follicular helper T cells	92	6898	0.0133372
oJIA	Follicular helper T cells	149	12439	0.0119785
PsA	Follicular helper T cells	306	11100	0.0275676
RA	Follicular helper T cells	112	6110	0.0183306
SpA	Follicular helper T cells	63	3183	0.0197926
borrelia	Intermediate monocytes	100	5017	0.0199322
JIA-ERA	Intermediate monocytes	120	7293	0.0164541
JIA-PsA	Intermediate monocytes	69	6898	0.0100029
oJIA	Intermediate monocytes	160	12439	0.0128628
PsA	Intermediate monocytes	161	11100	0.0145045
RA	Intermediate monocytes	109	6110	0.0178396
SpA	Intermediate monocytes	71	3183	0.022306
borrelia	Low-density basophils	0	5017	0
JIA-ERA	Low-density basophils	0	7293	0
JIA-PsA	Low-density basophils	1	6898	0.00014497
oJIA	Low-density basophils	0	12439	0
PsA	Low-density basophils	1	11100	9.00901e-05
RA	Low-density basophils	0	6110	0
SpA	Low-density basophils	0	3183	0
borrelia	MAIT cells	146	5017	0.0291011
JIA-ERA	MAIT cells	424	7293	0.0581379
JIA-PsA	MAIT cells	420	6898	0.0608872
oJIA	MAIT cells	445	12439	0.0357746
PsA	MAIT cells	551	11100	0.0496396
RA	MAIT cells	459	6110	0.0751227
SpA	MAIT cells	254	3183	0.0797989
borrelia	Myeloid dendritic cells	393	5017	0.0783337
JIA-ERA	Myeloid dendritic cells	889	7293	0.121898
JIA-PsA	Myeloid dendritic cells	176	6898	0.0255146
oJIA	Myeloid dendritic cells	628	12439	0.0504864
PsA	Myeloid dendritic cells	380	11100	0.0342342
RA	Myeloid dendritic cells	332	6110	0.0543372
SpA	Myeloid dendritic cells	244	3183	0.0766572
borrelia	Naive B cells	3	5017	0.000597967
JIA-ERA	Naive B cells	0	7293	0
JIA-PsA	Naive B cells	0	6898	0
oJIA	Naive B cells	2	12439	0.000160785
PsA	Naive B cells	0	11100	0
RA	Naive B cells	0	6110	0
SpA	Naive B cells	0	3183	0
borrelia	Naive CD4 T cells	4	5017	0.000797289
JIA-ERA	Naive CD4 T cells	2	7293	0.000274236
JIA-PsA	Naive CD4 T cells	8	6898	0.00115976
oJIA	Naive CD4 T cells	71	12439	0.00570785
PsA	Naive CD4 T cells	13	11100	0.00117117
RA	Naive CD4 T cells	9	6110	0.001473
SpA	Naive CD4 T cells	1	3183	0.000314169
borrelia	Naive CD8 T cells	20	5017	0.00398645
JIA-ERA	Naive CD8 T cells	3	7293	0.000411353
JIA-PsA	Naive CD8 T cells	11	6898	0.00159467
oJIA	Naive CD8 T cells	44	12439	0.00353726
PsA	Naive CD8 T cells	12	11100	0.00108108
RA	Naive CD8 T cells	4	6110	0.000654664
SpA	Naive CD8 T cells	0	3183	0
borrelia	Natural killer cells	24	5017	0.00478374
JIA-ERA	Natural killer cells	33	7293	0.00452489
JIA-PsA	Natural killer cells	18	6898	0.00260945
oJIA	Natural killer cells	88	12439	0.00707452
PsA	Natural killer cells	65	11100	0.00585586
RA	Natural killer cells	22	6110	0.00360065
SpA	Natural killer cells	7	3183	0.00219918
borrelia	Non-switched memory B cells	3	5017	0.000597967
JIA-ERA	Non-switched memory B cells	0	7293	0
JIA-PsA	Non-switched memory B cells	1	6898	0.00014497
oJIA	Non-switched memory B cells	2	12439	0.000160785
PsA	Non-switched memory B cells	3	11100	0.00027027
RA	Non-switched memory B cells	1	6110	0.000163666
SpA	Non-switched memory B cells	0	3183	0
borrelia	Non-Vd2 gd T cells	155	5017	0.030895
JIA-ERA	Non-Vd2 gd T cells	255	7293	0.034965
JIA-PsA	Non-Vd2 gd T cells	395	6898	0.057263
oJIA	Non-Vd2 gd T cells	1570	12439	0.126216
PsA	Non-Vd2 gd T cells	430	11100	0.0387387
RA	Non-Vd2 gd T cells	116	6110	0.0189853
SpA	Non-Vd2 gd T cells	25	3183	0.00785423
borrelia	Non classical monocytes	0	5017	0
JIA-ERA	Non classical monocytes	0	7293	0
JIA-PsA	Non classical monocytes	0	6898	0
oJIA	Non classical monocytes	2	12439	0.000160785
PsA	Non classical monocytes	0	11100	0
RA	Non classical monocytes	0	6110	0
SpA	Non classical monocytes	0	3183	0
borrelia	Plasmablasts	0	5017	0
JIA-ERA	Plasmablasts	0	7293	0
JIA-PsA	Plasmablasts	0	6898	0
oJIA	Plasmablasts	1	12439	8.03923e-05
PsA	Plasmablasts	0	11100	0
RA	Plasmablasts	2	6110	0.000327332
SpA	Plasmablasts	0	3183	0
borrelia	Plasmacytoid dendritic cells	18	5017	0.0035878
JIA-ERA	Plasmacytoid dendritic cells	6	7293	0.000822707
JIA-PsA	Plasmacytoid dendritic cells	4	6898	0.000579878
oJIA	Plasmacytoid dendritic cells	26	12439	0.0020902
PsA	Plasmacytoid dendritic cells	36	11100	0.00324324
RA	Plasmacytoid dendritic cells	18	6110	0.00294599
SpA	Plasmacytoid dendritic cells	31	3183	0.00973924
borrelia	Progenitor cells	1	5017	0.000199322
JIA-ERA	Progenitor cells	0	7293	0
JIA-PsA	Progenitor cells	1	6898	0.00014497
oJIA	Progenitor cells	0	12439	0
PsA	Progenitor cells	0	11100	0
RA	Progenitor cells	0	6110	0
SpA	Progenitor cells	0	3183	0
borrelia	Switched memory B cells	31	5017	0.00617899
JIA-ERA	Switched memory B cells	0	7293	0
JIA-PsA	Switched memory B cells	11	6898	0.00159467
oJIA	Switched memory B cells	20	12439	0.00160785
PsA	Switched memory B cells	27	11100	0.00243243
RA	Switched memory B cells	5	6110	0.000818331
SpA	Switched memory B cells	1	3183	0.000314169
borrelia	T regulatory cells	337	5017	0.0671716
JIA-ERA	T regulatory cells	355	7293	0.0486768
JIA-PsA	T regulatory cells	810	6898	0.117425
oJIA	T regulatory cells	986	12439	0.0792668
PsA	T regulatory cells	1568	11100	0.141261
RA	T regulatory cells	715	6110	0.117021
SpA	T regulatory cells	342	3183	0.107446
borrelia	Terminal effector CD4 T cells	11	5017	0.00219255
JIA-ERA	Terminal effector CD4 T cells	48	7293	0.00658165
JIA-PsA	Terminal effector CD4 T cells	21	6898	0.00304436
oJIA	Terminal effector CD4 T cells	25	12439	0.00200981
PsA	Terminal effector CD4 T cells	29	11100	0.00261261
RA	Terminal effector CD4 T cells	32	6110	0.00523732
SpA	Terminal effector CD4 T cells	6	3183	0.00188501
borrelia	Terminal effector CD8 T cells	149	5017	0.029699
JIA-ERA	Terminal effector CD8 T cells	189	7293	0.0259153
JIA-PsA	Terminal effector CD8 T cells	209	6898	0.0302986
oJIA	Terminal effector CD8 T cells	711	12439	0.0571589
PsA	Terminal effector CD8 T cells	397	11100	0.0357658
RA	Terminal effector CD8 T cells	236	6110	0.0386252
SpA	Terminal effector CD8 T cells	32	3183	0.0100534
borrelia	Th1 cells	494	5017	0.0984652
JIA-ERA	Th1 cells	557	7293	0.0763746
JIA-PsA	Th1 cells	435	6898	0.0630618
oJIA	Th1 cells	688	12439	0.0553099
PsA	Th1 cells	825	11100	0.0743243
RA	Th1 cells	388	6110	0.0635025
SpA	Th1 cells	209	3183	0.0656613
borrelia	Th1/Th17 cells	1048	5017	0.20889
JIA-ERA	Th1/Th17 cells	1782	7293	0.244344
JIA-PsA	Th1/Th17 cells	1328	6898	0.19252
oJIA	Th1/Th17 cells	2088	12439	0.167859
PsA	Th1/Th17 cells	1830	11100	0.164865
RA	Th1/Th17 cells	1460	6110	0.238953
SpA	Th1/Th17 cells	729	3183	0.229029
borrelia	Th17 cells	732	5017	0.145904
JIA-ERA	Th17 cells	447	7293	0.0612916
JIA-PsA	Th17 cells	318	6898	0.0461003
oJIA	Th17 cells	479	12439	0.0385079
PsA	Th17 cells	442	11100	0.0398198
RA	Th17 cells	214	6110	0.0350245
SpA	Th17 cells	152	3183	0.0477537
borrelia	Th2 cells	28	5017	0.00558102
JIA-ERA	Th2 cells	82	7293	0.0112437
JIA-PsA	Th2 cells	56	6898	0.0081183
oJIA	Th2 cells	72	12439	0.00578825
PsA	Th2 cells	158	11100	0.0142342
RA	Th2 cells	24	6110	0.00392799
SpA	Th2 cells	95	3183	0.0298461
borrelia	Vd2 gd T cells	229	5017	0.0456448
JIA-ERA	Vd2 gd T cells	597	7293	0.0818593
JIA-PsA	Vd2 gd T cells	498	6898	0.0721948
oJIA	Vd2 gd T cells	1132	12439	0.0910041
PsA	Vd2 gd T cells	917	11100	0.0826126
RA	Vd2 gd T cells	558	6110	0.0913257
SpA	Vd2 gd T cells	304	3183	0.0955074
